# Comparative characterization of OncoPro™ and Wnt-Based media reveals distinct phenotypic and pharmacologic states in patient-derived tumor organoids

**DOI:** 10.64898/2025.12.13.693944

**Authors:** Sofie Seghers, Maxim Le Compte, Felicia Rodrigues Fortes, Jana Baroen, Jasper Ott, Geert Roeyen, Vera Hartman, Samir Kumar-Singh, Lenny Coppens, Michiel de Maat, Niels Komen, Sylvie Van Den Broeck, Jody Valk, Wiebren Tjalma, Jeroen M.H. Hendriks, Paul Van Schil, Gilles Van Haesendonck, Sofia L. J. Peeters, Hans Prenen, Christophe Deben

## Abstract

**Background:** Patient-derived tumor organoids (PDTOs) are strongly influenced by culture medium. We compared OncoPro™ (OP) Tumoroid Culture medium with conventional Wnt/R-spondin/noggin (Wnt) medium. This recently developed OP medium offers a standardized, serum-free alternative to Wnt-based formulations.

**Methods:** We compared OP and Wnt media across 36 PDTO lines from various malignancies (colorectal, pancreatic, breast, lung, gastric, gastroesophageal junction, biliary head- and neck and uknown primary), assessing establishment success. Selected PDTO models were subjected to downstream characterization, including morphological assessment and bulk transcriptomic profiling with comparison to public single-cell RNA sequencing reference datasets (n=11), whole-exome sequencing (WES) (n=9), and pharmacological response profiling to a 33-drug panel (n=3).

**Results:** Adaptation from Wnt medium to OP succeeded in 83.3% (15/18), whereas de novo establishment favored Wnt (33.3% vs 11.1%). Key oncogenic driver alterations were retained across matched organoid cultures, supporting preservation of tumor-relevant genomic features. Transcriptomic profiling confirmed preserved tumor-identity across media, while revealing different epithelial state programs: Wnt upregulated proliferation/stemness-associated genes (e.g. LGR5) and OP enriched adhesion-associated genes and inflammatory/TGF-β programs. In scRNA databases OP signatures preferentially mapped to malignant epithelial compartments in pancreatic cancer, whereas Wnt signatures were linked to non-malignant epithelium. Similarly, in colon cancer OP signature mapped predominantly to the malignant epithelial compartments. Drug (n=33) screening in pancreatic- and colorectal cancer PDTOs (n=3) demonstrated consistent medium-dependent shifts: Wnt-grown PDTOs were globally more sensitive in the screened subset, particularly to MAPK-axis inhibitors and apoptosis-sensitizers, while OP-grown PDTOs exhibited relative resistance.

**Conclusions:** Culture medium composition is a key determinant of PDTO phenotype, transcriptome and drug sensitivity. Wnt medium was associated with drug-sensitive states, whereas OP medium was associated with adhesion- and inflammatory-related programs, relative resistance in the screened subset of 33 drugs and closer alignment with malignant epithelial programs in the analyzed pancreatic / colorectal cancer single-cell atlases.
