## Supplemental Table 7a for "Comparative characterization of OncoPro™ and Wnt-Based media reveals distinct phenotypic and pharmacologic states in patient-derived tumor organoids"

GS	logFC	meta.q	size	total.genes	fraction.genes.covered	AveExpr0	AveExpr1	q.fgsea	q.fisher	q.gsva	score.fgsea	score.fisher	score.gsva
HALLMARK:INTERFERON_ALPHA_RESPONSE	0.51699	0.0008501	96	97	0.9897	4.062	4.579	0.0008501	4.759e-10	4.634e-19	2.7555	7.2368	1.15463
HALLMARK:INTERFERON_GAMMA_RESPONSE	0.39994	0.0008501	177	200	0.8850	5.671	6.071	0.0008501	1.654e-13	9.827e-23	2.8490	6.0792	1.04770
HALLMARK:COAGULATION	0.36620	0.0008501	100	138	0.7246	1.943	2.309	0.0008501	3.313e-04	5.283e-15	2.3918	3.9201	0.86168
HALLMARK:EPITHELIAL_MESENCHYMAL_TRANSITION	0.35902	0.0008501	179	200	0.8950	5.157	5.516	0.0008501	1.313e-10	3.317e-20	2.5512	5.1378	0.93755
HALLMARK:TNFA_SIGNALING_VIA_NFKB	0.35613	0.0008501	187	200	0.9350	2.819	3.175	0.0008501	1.020e-15	1.589e-11	2.6439	6.5311	0.75379
HALLMARK:INFLAMMATORY_RESPONSE	0.31174	0.0008501	145	200	0.7250	4.938	5.250	0.0008501	4.779e-10	1.094e-12	2.4659	5.5926	0.76210
HALLMARK:IL6_JAK_STAT3_SIGNALING	0.30818	0.0008501	66	87	0.7586	3.491	3.799	0.0008501	8.690e-05	6.807e-16	2.2520	5.3468	1.02375
HALLMARK:APOPTOSIS	0.24779	0.0008501	147	161	0.9130	3.906	4.154	0.0008501	6.547e-08	2.189e-08	2.1357	4.7495	0.52261
HALLMARK:ESTROGEN_RESPONSE_LATE	0.19782	0.0008501	188	200	0.9400	4.430	4.628	0.0008501	1.795e-04	1.918e-07	2.0682	3.0422	0.27818
HALLMARK:ESTROGEN_RESPONSE_EARLY	0.19219	0.0008501	194	200	0.9700	3.044	3.236	0.0008501	2.929e-06	9.796e-10	2.0397	3.5967	0.33996
HALLMARK:ALLOGRAFT_REJECTION	0.19079	0.0008501	131	200	0.6550	4.436	4.627	0.0008501	1.548e-04	3.398e-07	1.9525	3.5994	0.36159
HALLMARK:IL2_STAT5_SIGNALING	0.15987	0.0008501	174	199	0.8744	5.452	5.612	0.0008501	5.934e-05	3.507e-04	1.8387	3.3230	0.24845
HALLMARK:TGF_BETA_SIGNALING	0.46547	0.0008610	52	54	0.9630	5.494	5.959	0.0008610	7.292e-06	1.546e-16	2.4711	7.2234	1.21473
HALLMARK:APICAL_JUNCTION	0.24002	0.0013208	172	200	0.8600	3.323	3.563	0.0008501	1.321e-03	1.866e-12	2.2306	2.8188	0.57129
HALLMARK:KRAS_SIGNALING	0.22892	0.0024015	171	200	0.8550	4.539	4.768	0.0008501	1.448e-04	2.402e-03	2.0614	3.2029	0.21515
HALLMARK:COMPLEMENT	0.30092	0.0025717	167	200	0.8350	5.522	5.823	0.0008501	2.572e-03	4.374e-14	2.4603	2.7303	0.67178
HALLMARK:KRAS_SIGNALING_DN	0.17520	0.0031487	124	200	0.6200	4.191	4.366	0.0008501	2.832e-03	3.149e-03	1.9024	3.0610	0.23268
HALLMARK:XENOBIOTIC_METABOLISM	0.18411	0.0032994	171	200	0.8550	4.806	4.990	0.0008501	3.299e-03	4.615e-14	1.9528	2.6589	0.57914
HALLMARK:HYPOXIA	0.21910	0.0120272	185	200	0.9250	5.663	5.882	0.0008501	3.372e-07	1.203e-02	2.0996	3.9830	0.22828
HALLMARK:APICAL_SURFACE	0.22075	0.0125748	35	44	0.7955	3.084	3.305	0.0124886	1.257e-02	3.433e-06	1.7275	4.9472	0.53794
HALLMARK:CHOLESTEROL_HOMEOSTASIS	0.18605	0.0282908	69	74	0.9324	3.137	3.323	0.0081097	2.829e-02	9.640e-03	1.6567	3.1385	0.22213
HALLMARK:MTORC1_SIGNALING	0.09350	0.0432050	189	200	0.9450	4.020	4.113	0.0432050	9.041e-03	2.065e-08	1.3672	2.3784	0.33435
HALLMARK:MYC_TARGETS_V1	-0.16634	0.0520248	192	200	0.9600	5.144	4.978	0.0010714	5.202e-02	1.057e-14	-1.9672	-2.1652	-0.64402
HALLMARK:MYOGENESIS	0.17740	0.0810838	154	200	0.7700	5.498	5.676	0.0008501	8.108e-02	5.910e-11	1.8935	2.0239	0.52466
HALLMARK:ADIPOGENESIS	0.08102	0.0965247	177	200	0.8850	3.640	3.721	0.0171419	9.652e-02	4.652e-02	1.4634	1.8986	0.15257
HALLMARK:ANGIOGENESIS	0.31755	0.0975683	29	36	0.8056	3.782	4.100	0.0099213	9.757e-02	1.134e-08	1.7787	3.8171	0.76800
HALLMARK:UNFOLDED_PROTEIN_RESPONSE	0.12134	0.1048871	108	113	0.9558	4.333	4.454	0.0109743	1.049e-01	7.715e-07	1.5622	2.1739	0.53774
HALLMARK:PI3K_AKT_MTOR_SIGNALING	0.09554	0.1187884	92	105	0.8762	5.516	5.611	0.1187884	1.869e-02	6.002e-04	1.3099	2.9225	0.28472
HALLMARK:P53_PATHWAY	0.14285	0.1349077	195	200	0.9750	3.777	3.920	0.0008501	3.417e-05	1.349e-01	1.8606	3.2424	0.10672
HALLMARK:ANDROGEN_RESPONSE	0.10649	0.2994655	97	100	0.9700	4.257	4.364	0.0442456	2.642e-01	2.995e-01	1.4407	1.8562	0.06477
HALLMARK:NOTCH_SIGNALING	0.08183	0.4825391	27	32	0.8438	3.497	3.579	0.4825391	2.560e-01	9.297e-05	1.0388	2.9785	0.42925
HALLMARK:REACTIVE_OXYGEN_SPECIES_PATHWAY	0.13396	0.5571636	45	49	0.9184	3.615	3.749	0.1441450	5.572e-01	2.040e-08	1.3411	1.7004	0.54187
HALLMARK:E2F_TARGETS	-0.25402	0.5633375	197	200	0.9850	7.256	7.002	0.0010714	5.633e-01	4.338e-14	-2.4758	-1.5666	-1.02303
HALLMARK:WNT_BETA_CATENIN_SIGNALING	0.01593	0.5772089	38	42	0.9048	5.835	5.851	0.5772089	1.934e-01	2.389e-02	0.9687	2.8053	0.24972
HALLMARK:UV_RESPONSE	0.08025	0.6690707	142	158	0.8987	4.404	4.484	0.0332336	6.691e-01	1.412e-03	1.4267	1.2345	0.16939
HALLMARK:FATTY_ACID_METABOLISM	0.06460	0.6862071	144	158	0.9114	6.133	6.197	0.1438950	6.862e-01	2.113e-01	1.2503	1.2164	-0.07851
HALLMARK:UV_RESPONSE_DN	0.15931	0.7412629	135	144	0.9375	4.761	4.920	0.0008501	3.606e-02	7.413e-01	1.8318	2.3389	0.02742
HALLMARK:MITOTIC_SPINDLE	-0.01605	0.7605374	187	199	0.9397	3.870	3.854	0.7605374	4.839e-01	6.848e-01	0.9000	1.3472	0.03517
HALLMARK:GLYCOLYSIS	0.06545	0.7634378	181	200	0.9050	2.974	3.040	0.0255384	1.092e-01	7.634e-01	1.4202	1.8530	-0.02045
HALLMARK:PROTEIN_SECRETION	0.11716	0.8476551	90	96	0.9375	3.220	3.337	0.0608571	8.477e-01	6.861e-04	1.4156	1.1061	0.32258
HALLMARK:HEME_METABOLISM	0.08779	0.8961874	174	200	0.8700	5.167	5.255	0.0224613	8.962e-01	3.600e-01	1.4451	0.9963	0.05730
HALLMARK:G2M_CHECKPOINT	-0.20851	0.9236157	187	200	0.9350	5.010	4.801	0.0010714	9.236e-01	1.291e-09	-2.1584	-1.3832	-0.69387
HALLMARK:BILE_ACID_METABOLISM	0.03255	1.0000000	91	112	0.8125	3.886	3.918	0.5024327	1.000e+00	7.775e-05	1.0187	0.8096	-0.34938
HALLMARK:PEROXISOME	0.00253	1.0000000	91	104	0.8750	3.576	3.578	0.6268093	1.000e+00	8.050e-06	0.9455	-1.0140	-0.34550
HALLMARK:PANCREAS_BETA_CELLS	-0.01613	1.0000000	26	40	0.6500	4.838	4.822	0.9374936	1.000e+00	1.891e-02	0.6794	0.0000	-0.30376
HALLMARK:OXIDATIVE_PHOSPHORYLATION	-0.04520	1.0000000	188	200	0.9400	4.075	4.029	0.8474092	1.000e+00	9.049e-06	-0.8904	-1.2417	-0.38492
HALLMARK:HEDGEHOG_SIGNALING	-0.05713	1.0000000	30	36	0.8333	4.973	4.916	0.5055550	1.000e+00	3.543e-02	-1.0193	0.8194	-0.22064
HALLMARK:MYC_TARGETS_V2	-0.07851	1.0000000	58	58	1.0000	3.651	3.573	0.4673065	1.000e+00	8.609e-01	-1.0365	0.0000	0.01824
HALLMARK:DNA_REPAIR	-0.10674	1.0000000	139	150	0.9267	5.949	5.842	0.0186633	1.000e+00	1.394e-13	-1.4062	-1.3500	-0.63075
HALLMARK:SPERMATOGENESIS	-0.17416	1.0000000	86	135	0.6370	5.095	4.921	0.0015043	1.000e+00	1.256e-07	-1.7503	-1.3634	-0.58323
