## Supplemental Table 7b for "Comparative characterization of OncoPro™ and Wnt-Based media reveals distinct phenotypic and pharmacologic states in patient-derived tumor organoids"

symbol	gene_title	fc	p	q
IRF2	interferon regulatory factor 2	0.0224	0.7634	0.8365
CNP	2',3'-cyclic nucleotide 3' phosphodiesterase	0.0366	0.5884	0.6932
ELF1	E74 like ETS transcription factor 1	0.0375	0.5594	0.6681
UBE2L6	ubiquitin conjugating enzyme E2 L6	0.0407	0.8988	1.0000
IRF1	interferon regulatory factor 1	0.0526	0.4242	0.5414
CASP8	caspase 8	0.0564	0.3785	0.4969
NUB1	negative regulator of ubiquitin like proteins 1	0.0661	0.1486	0.2382
OGFR	opioid growth factor receptor	0.0703	0.3987	0.5173
PNPT1	polyribonucleotide nucleotidyltransferase 1	0.0863	0.2052	0.3091
SELL	selectin L	0.1308	0.9998	1.0000
ADAR	adenosine deaminase RNA specific	0.1585	0.0003	0.0011
PSMA3	proteasome 20S subunit alpha 3	0.1673	0.0091	0.0228
UBA7	ubiquitin like modifier activating enzyme 7	0.1674	0.3789	0.6178
LGALS3BP	galectin 3 binding protein	0.1862	0.0001	0.0003
EIF2AK2	eukaryotic translation initiation factor 2 alpha kinase 2	0.1920	0.0000	0.0000
TDRD7	tudor domain containing 7	0.1923	0.1708	0.3434
TRIM25	tripartite motif containing 25	0.1933	0.0000	0.0000
TRIM26	tripartite motif containing 26	0.2072	0.0144	0.0519
TRAFD1	TRAF-type zinc finger domain containing 1	0.2073	0.0316	0.0659
IRF1	interferon regulatory factor 1	0.2171	0.1441	0.3315
HLA-C	major histocompatibility complex, class I, C	0.2209	0.0305	0.0723
IFI30	IFI30 lysosomal thiol reductase	0.2233	0.9996	1.0000
STAT2	signal transducer and activator of transcription 2	0.2330	0.0204	0.0538
PLSCR1	phospholipid scramblase 1	0.2734	0.0001	0.0006
TRIM21	tripartite motif containing 21	0.2790	0.0401	0.1209
CXCL10	C-X-C motif chemokine ligand 10	0.2865	0.9998	1.0000
TMEM140	transmembrane protein 140	0.2865	0.9997	1.0000
NMI	N-myc and STAT interactor	0.3025	0.0000	0.0000
RIPK2	receptor interacting serine/threonine kinase 2	0.3384	0.0018	0.0089
PSMB9	proteasome 20S subunit beta 9	0.3423	0.0025	0.0116
PSMB8	proteasome 20S subunit beta 8	0.3614	0.0003	0.0012
IFIH1	interferon induced with helicase C domain 1	0.3822	0.0065	0.0264
PSME2	proteasome activator subunit 2	0.4040	0.0000	0.0000
TRIM5	tripartite motif containing 5	0.4271	0.0001	0.0006
CSF1	colony stimulating factor 1	0.4324	0.9997	1.0000
HELZ2	helicase with zinc finger 2	0.4519	0.0000	0.0000
IFIT2	interferon induced protein with tetratricopeptide repeats 2	0.4557	0.0481	0.1399
IFITM1	interferon induced transmembrane protein 1	0.4639	0.9998	1.0000
MOV10	Mov10 RNA helicase	0.4762	0.0001	0.0006
CASP1	caspase 1	0.4795	0.9998	1.0000
SLC25A28	solute carrier family 25 member 28	0.4851	0.0000	0.0000
B2M	beta-2-microglobulin	0.5065	0.0000	0.0002
LAP3	leucine aminopeptidase 3	0.5113	0.0000	0.0000
GBP2	guanylate binding protein 2	0.5187	0.9996	1.0000
CXCL11	C-X-C motif chemokine ligand 11	0.5292	0.9997	1.0000
TAP1	transporter 1, ATP binding cassette subfamily B member	0.5316	0.0000	0.0000
IFITM3	interferon induced transmembrane protein 3	0.5487	0.0000	0.0000
IRF7	interferon regulatory factor 7	0.5498	0.0006	0.0032
C1S	complement C1s	0.5678	0.9997	1.0000
IL15	interleukin 15	0.6010	0.0002	0.0010
BATF2	basic leucine zipper ATF-like transcription factor 2	0.6067	0.9995	1.0000
WARS1	tryptophanyl-tRNA synthetase 1	0.6162	0.0000	0.0000
DHX58	DExH-box helicase 58	0.6279	0.0007	0.0037
BST2	bone marrow stromal cell antigen 2	0.7269	0.9996	1.0000
GBP4	guanylate binding protein 4	0.7359	0.9997	1.0000
SP110	SP110 nuclear body protein	0.7359	0.0000	0.0000
MVB12A	multivesicular body subunit 12A	0.7406	0.0000	0.0001
PARP9	poly(ADP-ribose) polymerase family member 9	0.7469	0.0000	0.0000
PARP14	poly(ADP-ribose) polymerase family member 14	0.7705	0.0000	0.0000
IRF9	interferon regulatory factor 9	0.8431	0.0000	0.0000
HERC6	HECT and RLD domain containing E3 ubiquitin protein ligase f...	0.8469	0.0056	0.0211
IFIT3	interferon induced protein with tetratricopeptide repeats 3	0.8691	0.0009	0.0041
CCRL2	C-C motif chemokine receptor like 2	0.8726	0.9996	1.0000
IFI35	interferon induced protein 35	0.8748	0.0000	0.0002
TRIM14	tripartite motif containing 14	0.8816	0.0000	0.0000
PROCR	protein C receptor	0.9748	0.0000	0.0000
IFI44	interferon induced protein 44	0.9838	0.9995	1.0000
RSAD2	radical S-adenosyl methionine domain containing 2	1.0041	0.0001	0.0008
CMPK2	cytidine/uridine monophosphate kinase 2	1.0706	0.0000	0.0002
IL4R	interleukin 4 receptor	1.1765	0.0000	0.0000
PARP12	poly(ADP-ribose) polymerase family member 12	1.2590	0.0000	0.0000
MX1	MX dynamin like GTPase 1	1.2727	0.0000	0.0000
USP18	ubiquitin specific peptidase 18	1.2729	0.9995	1.0000
OASL	2'-5'-oligoadenylate synthetase like	1.2777	0.0000	0.0000
IFITM2	interferon induced transmembrane protein 2	1.2811	0.9996	1.0000
SAMD9	sterile alpha motif domain containing 9	1.4164	0.0000	0.0001
OAS1	2'-5'-oligoadenylate synthetase 1	1.4783	0.0000	0.0000
ISG15	ISG15 ubiquitin like modifier	1.5596	0.0000	0.0000
DDX60	DExD/H-box helicase 60	1.6106	0.0000	0.0000
ISG20	interferon stimulated exonuclease gene 20	1.6663	0.0000	0.0000
SAMD9L	sterile alpha motif domain containing 9 like	1.7005	0.9997	1.0000
IFI27	interferon alpha inducible protein 27	1.9024	0.0000	0.0000
EPSTI1	epithelial stromal interaction 1	2.1257	0.0000	0.0000
IFI44L	interferon induced protein 44 like	2.1273	0.0000	0.0000
LAMP3	lysosomal associated membrane protein 3	-0.0270	0.7399	0.8177
RTP4	receptor transporter protein 4	-0.0292	0.9142	0.9438
IL7	interleukin 7	-0.0332	0.9996	1.0000
PSME1	proteasome activator subunit 1	-0.0896	0.4886	0.7861
CMTR1	cap methyltransferase 1	-0.1993	0.2153	0.4491
TENT5A	terminal nucleotidyltransferase 5A	-0.2287	0.0029	0.0134
TXNIP	thioredoxin interacting protein	-0.3012	0.0038	0.0168
CD47	CD47 molecule	-0.3650	0.0000	0.0000
NCOA7	nuclear receptor coactivator 7	-0.4647	0.0000	0.0000
LY6E	lymphocyte antigen 6 family member E	-0.5003	0.0000	0.0000
LPAR6	lysophosphatidic acid receptor 6	-0.5115	0.0011	0.0057
CD74	CD74 molecule	-0.5444	0.0000	0.0002
GMPR	guanosine monophosphate reductase	-0.5548	0.0009	0.0050
