## Supplemental Table 7c for "Comparative characterization of OncoPro™ and Wnt-Based media reveals distinct phenotypic and pharmacologic states in patient-derived tumor organoids"

symbol	gene_title	fc	p	q
PPP1CA	protein phosphatase 1 catalytic subunit alpha	0.0538	0.3177	0.4343
TJP1	tight junction protein 1	0.0572	0.2587	0.3698
CDK9	cyclin dependent kinase 9	0.0824	0.4835	0.5969
SMAD1	SMAD family member 1	0.0921	0.1298	0.3059
ACVR1	activin A receptor type 1	0.1043	0.3786	0.5132
KLF10	KLF transcription factor 10	0.1075	0.2923	0.4068
FKBP1A	FKBP prolyl isomerase 1A	0.1299	0.0131	0.0312
SPTBN1	spectrin beta, non-erythrocytic 1	0.1634	0.0000	0.0000
CDH1	cadherin 1	0.1672	0.0426	0.0853
ENG	endoglin	0.1823	0.9997	1.0000
NOG	noggin	0.1942	0.9998	1.0000
CDKN1C	cyclin dependent kinase inhibitor 1C	0.2069	0.1081	0.2663
NCOR2	nuclear receptor corepressor 2	0.2230	0.0000	0.0000
SMURF1	SMAD specific E3 ubiquitin protein ligase 1	0.2667	0.0128	0.0472
BMPR2	bone morphogenetic protein receptor type 2	0.3052	0.0000	0.0001
XIAP	X-linked inhibitor of apoptosis	0.3231	0.0000	0.0000
SMURF2	SMAD specific E3 ubiquitin protein ligase 2	0.3817	0.0001	0.0006
PPP1R15A	protein phosphatase 1 regulatory subunit 15A	0.4548	0.0000	0.0000
SLC20A1	solute carrier family 20 member 1	0.4908	0.0000	0.0000
RHOA	ras homolog family member A	0.4944	0.0000	0.0000
LTBP2	latent transforming growth factor beta binding protein 2	0.5635	0.9997	1.0000
BCAR3	BCAR3 adaptor protein, NSP family member	0.5755	0.0021	0.0087
SMAD6	SMAD family member 6	0.6398	0.0000	0.0000
SMAD3	SMAD family member 3	0.6866	0.0039	0.0153
FURIN	furin, paired basic amino acid cleaving enzyme	0.7401	0.0000	0.0000
IFNGR2	interferon gamma receptor 2	0.7410	0.0000	0.0000
BMP2	bone morphogenetic protein 2	0.9331	0.0000	0.0000
JUNB	JunB proto-oncogene, AP-1 transcription factor subunit	0.9684	0.0000	0.0000
ID2	inhibitor of DNA binding 2	1.0198	0.0000	0.0000
THBS1	thrombospondin 1	1.2113	0.0000	0.0000
RAB31	RAB31, member RAS oncogene family	1.3004	0.9997	1.0000
SERPINE1	serpin family E member 1	1.5578	0.0000	0.0002
SKIL	SKI like proto-oncogene	1.7003	0.0000	0.0000
SMAD7	SMAD family member 7	1.9291	0.0000	0.0000
PMEPA1	prostate transmembrane protein, androgen induced 1	2.2101	0.0000	0.0000
ID3	inhibitor of DNA binding 3	2.2175	0.0000	0.0000
ID1	inhibitor of DNA binding 1	2.9109	0.0000	0.0000
PPM1A	protein phosphatase, Mg2+/Mn2+ dependent 1A	-0.0012	0.9011	0.9353
WWTR1	WW domain containing transcription regulator 1	-0.0013	0.9659	1.0000
CTNNB1	catenin beta 1	-0.0030	0.8115	1.0000
APC	APC regulator of WNT signaling pathway	-0.0157	0.7715	0.8460
HDAC1	histone deacetylase 1	-0.0847	0.6426	0.9170
FNTA	farnesyltransferase, CAAX box, alpha	-0.0855	0.8814	1.0000
TRIM33	tripartite motif containing 33	-0.1250	0.3786	0.6665
TGIF1	TGFB induced factor homeobox 1	-0.1355	0.4278	0.7228
HIPK2	homeodomain interacting protein kinase 2	-0.1835	0.0167	0.0592
MAP3K7	mitogen-activated protein kinase kinase kinase 7	-0.1918	0.1111	0.2717
BMPR1A	bone morphogenetic protein receptor type 1A	-0.2135	0.2960	0.5640
TGFB1	transforming growth factor beta 1	-0.2239	0.9996	1.0000
TGFBR1	transforming growth factor beta receptor 1	-0.2983	0.0068	0.0276
SKI	SKI proto-oncogene	-0.2993	0.0056	0.0236
ARID4B	AT-rich interaction domain 4B	-0.3198	0.0000	0.0004
