## Supplemental Table 7d for "Comparative characterization of OncoPro™ and Wnt-Based media reveals distinct phenotypic and pharmacologic states in patient-derived tumor organoids"

symbol	gene_title	fc	p	q
MTHFD2	methylenetetrahydrofolate dehydrogenase (NADP+ dependent) 2,...	0.0002	0.8562	0.9043
IL10RA	interleukin 10 receptor subunit alpha	0.0071	0.9998	1.0000
SPPL2A	signal peptide peptidase like 2A	0.0217	0.6505	0.7687
IRF2	interferon regulatory factor 2	0.0224	0.7634	0.8365
RAPGEF6	Rap guanine nucleotide exchange factor 6	0.0259	0.9244	1.0000
ST8SIA4	ST8 alpha-N-acetyl-neuraminide alpha-2,8-sialyltransferase 4	0.0279	0.9997	1.0000
SOCS1	suppressor of cytokine signaling 1	0.0341	0.9996	1.0000
UBE2L6	ubiquitin conjugating enzyme E2 L6	0.0407	0.8988	1.0000
NUP93	nucleoporin 93	0.0432	0.4896	0.6025
CASP3	caspase 3	0.0467	0.5795	1.0000
IRF1	interferon regulatory factor 1	0.0526	0.4242	0.5414
HLA-A	major histocompatibility complex, class I, A	0.0544	0.6308	0.7289
CASP8	caspase 8	0.0564	0.3785	0.4969
STAT3	signal transducer and activator of transcription 3	0.0620	0.2112	0.3398
TAPBP	TAP binding protein	0.0636	0.2521	0.3628
PLA2G4A	phospholipase A2 group IVA	0.0685	0.9996	1.0000
OGFR	opioid growth factor receptor	0.0703	0.3987	0.5173
ICAM1	intercellular adhesion molecule 1	0.0765	0.9998	1.0000
RIPK1	receptor interacting serine/threonine kinase 1	0.0837	0.3049	0.4203
PNPT1	polyribonucleotide nucleotidyltransferase 1	0.0863	0.2052	0.3091
IRF8	interferon regulatory factor 8	0.0972	0.9997	1.0000
FPR1	formyl peptide receptor 1	0.0982	0.9998	1.0000
MX2	MX dynamin like GTPase 2	0.1340	0.1422	0.3280
IRF5	interferon regulatory factor 5	0.1532	0.7935	1.0000
CASP7	caspase 7	0.1573	0.0623	0.1622
ADAR	adenosine deaminase RNA specific	0.1585	0.0003	0.0011
PSMA3	proteasome 20S subunit alpha 3	0.1673	0.0091	0.0228
NFKB1	nuclear factor kappa B subunit 1	0.1676	0.0109	0.0267
NOD1	nucleotide binding oligomerization domain containing 1	0.1685	0.2086	0.3133
LGALS3BP	galectin 3 binding protein	0.1862	0.0001	0.0003
PSMB2	proteasome 20S subunit beta 2	0.1900	0.0003	0.0010
EIF2AK2	eukaryotic translation initiation factor 2 alpha kinase 2	0.1920	0.0000	0.0000
TDRD7	tudor domain containing 7	0.1923	0.1708	0.3434
TRIM25	tripartite motif containing 25	0.1933	0.0000	0.0000
SSPN	sarcospan	0.1996	0.7025	0.9550
NCOA3	nuclear receptor coactivator 3	0.2007	0.0010	0.0038
TRIM26	tripartite motif containing 26	0.2072	0.0144	0.0519
TRAFD1	TRAF-type zinc finger domain containing 1	0.2073	0.0316	0.0659
IRF1	interferon regulatory factor 1	0.2171	0.1441	0.3315
IFI30	IFI30 lysosomal thiol reductase	0.2233	0.9996	1.0000
GCH1	GTP cyclohydrolase 1	0.2250	0.1084	0.2492
STAT2	signal transducer and activator of transcription 2	0.2330	0.0204	0.0538
HLA-G	major histocompatibility complex, class I, G	0.2382	0.9998	1.0000
C1R	complement C1r	0.2436	0.5599	0.8536
JAK2	Janus kinase 2	0.2503	0.0597	0.1235
HLA-DRB1	major histocompatibility complex, class II, DR beta 1	0.2506	0.9997	1.0000
STAT4	signal transducer and activator of transcription 4	0.2558	0.9998	1.0000
PLSCR1	phospholipid scramblase 1	0.2734	0.0001	0.0006
TRIM21	tripartite motif containing 21	0.2790	0.0401	0.1209
CXCL10	C-X-C motif chemokine ligand 10	0.2865	0.9998	1.0000
GZMA	granzyme A	0.2963	0.9997	1.0000
NMI	N-myc and STAT interactor	0.3025	0.0000	0.0000
TOR1B	torsin family 1 member B	0.3325	0.0205	0.0697
RIPK2	receptor interacting serine/threonine kinase 2	0.3384	0.0018	0.0089
PSMB9	proteasome 20S subunit beta 9	0.3423	0.0025	0.0116
FGL2	fibrinogen like 2	0.3503	0.9998	1.0000
SLAMF7	SLAM family member 7	0.3534	0.9998	1.0000
RNF213	ring finger protein 213	0.3586	0.0000	0.0000
PSMB8	proteasome 20S subunit beta 8	0.3614	0.0003	0.0012
IL15RA	interleukin 15 receptor subunit alpha	0.3649	0.0273	0.0592
HLA-DMA	major histocompatibility complex, class II, DM alpha	0.3654	0.0248	0.0538
IFIH1	interferon induced with helicase C domain 1	0.3822	0.0065	0.0264
BPGM	bisphosphoglycerate mutase	0.4020	0.0202	0.0690
PSME2	proteasome activator subunit 2	0.4040	0.0000	0.0000
NFKBIA	NFKB inhibitor alpha	0.4383	0.0000	0.0000
HELZ2	helicase with zinc finger 2	0.4519	0.0000	0.0000
IFIT2	interferon induced protein with tetratricopeptide repeats 2	0.4557	0.0481	0.1399
CASP1	caspase 1	0.4795	0.9998	1.0000
SLC25A28	solute carrier family 25 member 28	0.4851	0.0000	0.0000
HLA-B	major histocompatibility complex, class I, B	0.5022	0.0000	0.0000
B2M	beta-2-microglobulin	0.5065	0.0000	0.0002
LAP3	leucine aminopeptidase 3	0.5113	0.0000	0.0000
PFKP	phosphofructokinase, platelet	0.5151	0.0000	0.0000
STAT1	signal transducer and activator of transcription 1	0.5201	0.0000	0.0000
CASP4	caspase 4	0.5224	0.0000	0.0000
CXCL11	C-X-C motif chemokine ligand 11	0.5292	0.9997	1.0000
VAMP8	vesicle associated membrane protein 8	0.5294	0.0000	0.0000
TAP1	transporter 1, ATP binding cassette subfamily B member	0.5316	0.0000	0.0000
ZNFX1	zinc finger NFX1-type containing 1	0.5457	0.0000	0.0000
IFITM3	interferon induced transmembrane protein 3	0.5487	0.0000	0.0000
IRF7	interferon regulatory factor 7	0.5498	0.0006	0.0032
PNP	purine nucleoside phosphorylase	0.5606	0.0000	0.0000
NAMPT	nicotinamide phosphoribosyltransferase	0.5647	0.0000	0.0000
C1S	complement C1s	0.5678	0.9997	1.0000
IL15	interleukin 15	0.6010	0.0002	0.0010
BATF2	basic leucine zipper ATF-like transcription factor 2	0.6067	0.9995	1.0000
CCL5	C-C motif chemokine ligand 5	0.6078	0.9996	1.0000
ZBP1	Z-DNA binding protein 1	0.6084	0.9997	1.0000
PML	PML nuclear body scaffold	0.6148	0.0000	0.0000
WARS1	tryptophanyl-tRNA synthetase 1	0.6162	0.0000	0.0000
DHX58	DExH-box helicase 58	0.6279	0.0007	0.0037
BANK1	B cell scaffold protein with ankyrin repeats 1	0.6292	0.9997	1.0000
ST3GAL5	ST3 beta-galactoside alpha-2,3-sialyltransferase 5	0.6957	0.0001	0.0005
METTL7B	NA	0.6977	0.9994	1.0000
VAMP5	vesicle associated membrane protein 5	0.7092	0.0017	0.0084
TNFAIP2	TNF alpha induced protein 2	0.7209	0.0000	0.0000
CD274	CD274 molecule	0.7226	0.9996	1.0000
UPP1	uridine phosphorylase 1	0.7234	0.0000	0.0000
BST2	bone marrow stromal cell antigen 2	0.7269	0.9996	1.0000
GBP4	guanylate binding protein 4	0.7359	0.9997	1.0000
SP110	SP110 nuclear body protein	0.7359	0.0000	0.0000
DDX58	NA	0.7638	0.0000	0.0000
PARP14	poly(ADP-ribose) polymerase family member 14	0.7705	0.0000	0.0000
NLRC5	NLR family CARD domain containing 5	0.7854	0.0000	0.0000
RBCK1	RANBP2-type and C3HC4-type zinc finger containing 1	0.8010	0.0000	0.0000
LATS2	large tumor suppressor kinase 2	0.8062	0.0000	0.0000
IRF9	interferon regulatory factor 9	0.8431	0.0000	0.0000
HERC6	HECT and RLD domain containing E3 ubiquitin protein ligase f...	0.8469	0.0056	0.0211
PTGS2	prostaglandin-endoperoxide synthase 2	0.8496	0.9996	1.0000
MYD88	MYD88 innate immune signal transduction adaptor	0.8597	0.0000	0.0000
IFIT3	interferon induced protein with tetratricopeptide repeats 3	0.8691	0.0009	0.0041
IFI35	interferon induced protein 35	0.8748	0.0000	0.0002
TRIM14	tripartite motif containing 14	0.8816	0.0000	0.0000
APOL6	apolipoprotein L6	0.9010	0.0000	0.0000
CFH	complement factor H	0.9202	0.9998	1.0000
MVP	major vault protein	0.9390	0.0000	0.0000
IFI44	interferon induced protein 44	0.9838	0.9995	1.0000
RSAD2	radical S-adenosyl methionine domain containing 2	1.0041	0.0001	0.0008
CMPK2	cytidine/uridine monophosphate kinase 2	1.0706	0.0000	0.0002
IFIT1	interferon induced protein with tetratricopeptide repeats 1	1.1144	0.9997	1.0000
ITGB7	integrin subunit beta 7	1.1236	0.0000	0.0001
TNFAIP3	TNF alpha induced protein 3	1.1644	0.0000	0.0000
IL4R	interleukin 4 receptor	1.1765	0.0000	0.0000
CDKN1A	cyclin dependent kinase inhibitor 1A	1.2576	0.0000	0.0000
PARP12	poly(ADP-ribose) polymerase family member 12	1.2590	0.0000	0.0000
MX1	MX dynamin like GTPase 1	1.2727	0.0000	0.0000
USP18	ubiquitin specific peptidase 18	1.2729	0.9995	1.0000
OASL	2'-5'-oligoadenylate synthetase like	1.2777	0.0000	0.0000
IFITM2	interferon induced transmembrane protein 2	1.2811	0.9996	1.0000
ISG15	ISG15 ubiquitin like modifier	1.5596	0.0000	0.0000
XAF1	XIAP associated factor 1	1.5756	0.9996	1.0000
OAS3	2'-5'-oligoadenylate synthetase 3	1.5770	0.0000	0.0000
DDX60	DExD/H-box helicase 60	1.6106	0.0000	0.0000
ISG20	interferon stimulated exonuclease gene 20	1.6663	0.0000	0.0000
SAMD9L	sterile alpha motif domain containing 9 like	1.7005	0.9997	1.0000
IFI27	interferon alpha inducible protein 27	1.9024	0.0000	0.0000
OAS2	2'-5'-oligoadenylate synthetase 2	1.9259	0.9996	1.0000
EPSTI1	epithelial stromal interaction 1	2.1257	0.0000	0.0000
IFI44L	interferon induced protein 44 like	2.1273	0.0000	0.0000
PSMA2	proteasome 20S subunit alpha 2	-0.0009	0.9519	1.0000
PIM1	Pim-1 proto-oncogene, serine/threonine kinase	-0.0105	0.9770	1.0000
XCL1	X-C motif chemokine ligand 1	-0.0109	0.9997	1.0000
RTP4	receptor transporter protein 4	-0.0292	0.9142	0.9438
FAS	Fas cell surface death receptor	-0.0300	0.9729	1.0000
IL7	interleukin 7	-0.0332	0.9996	1.0000
CD86	CD86 molecule	-0.0631	0.9998	1.0000
CD38	CD38 molecule	-0.0716	0.9998	1.0000
PTPN1	protein tyrosine phosphatase non-receptor type 1	-0.0854	0.2488	0.4995
MT2A	metallothionein 2A	-0.0877	0.6447	0.9185
PSME1	proteasome activator subunit 1	-0.0896	0.4886	0.7861
ARL4A	ADP ribosylation factor like GTPase 4A	-0.0987	0.4172	0.7124
IL18BP	interleukin 18 binding protein	-0.1027	0.6522	1.0000
SERPING1	serpin family G member 1	-0.1044	0.9998	1.0000
TNFSF10	TNF superfamily member 10	-0.1235	0.7232	1.0000
ISOC1	isochorismatase domain containing 1	-0.1335	0.2917	0.5584
HIF1A	hypoxia inducible factor 1 subunit alpha	-0.1375	0.3164	0.5905
BTG1	BTG anti-proliferation factor 1	-0.1387	0.2687	0.5276
GBP6	guanylate binding protein family member 6	-0.1574	0.9999	1.0000
IFNAR2	interferon alpha and beta receptor subunit 2	-0.1622	0.1777	0.3895
SRI	sorcin	-0.1989	0.0205	0.0698
CMTR1	cap methyltransferase 1	-0.1993	0.2153	0.4491
EIF4E3	eukaryotic translation initiation factor 4E family member 3	-0.2069	0.6284	1.0000
SOD2	superoxide dismutase 2	-0.2219	0.0403	0.1215
SOCS3	suppressor of cytokine signaling 3	-0.2297	0.3564	0.6404
AUTS2	activator of transcription and developmental regulator AUTS2	-0.2734	0.0001	0.0004
PDE4B	phosphodiesterase 4B	-0.2751	0.9997	1.0000
CIITA	class II major histocompatibility complex transactivator	-0.2784	0.9998	1.0000
TXNIP	thioredoxin interacting protein	-0.3012	0.0038	0.0168
SECTM1	secreted and transmembrane 1	-0.3030	0.8273	1.0000
PTPN2	protein tyrosine phosphatase non-receptor type 2	-0.3352	0.0001	0.0007
PELI1	pellino E3 ubiquitin protein ligase 1	-0.3602	0.0013	0.0068
PTPN6	protein tyrosine phosphatase non-receptor type 6	-0.3821	0.0237	0.0787
CD40	CD40 molecule	-0.4026	0.9996	1.0000
LYSMD2	LysM domain containing 2	-0.4533	0.0217	0.0731
LY6E	lymphocyte antigen 6 family member E	-0.5003	0.0000	0.0000
CD74	CD74 molecule	-0.5444	0.0000	0.0002
ARID5B	AT-rich interaction domain 5B	-0.5838	0.0000	0.0000
SAMHD1	SAM and HD domain containing deoxynucleoside triphosphate tr...	-0.7377	0.0000	0.0000
